# Integrated plasma proteomic and single-cell immune signaling network signatures demarcate mild, moderate, and severe COVID-19

**DOI:** 10.1101/2021.02.09.430269

**Authors:** Dorien Feyaerts, Julien Hédou, Joshua Gillard, Han Chen, Eileen S. Tsai, Laura S. Peterson, Kazuo Ando, Monali Manohar, Evan Do, Gopal K.R. Dhondalay, Jessica Fitzpatrick, Maja Artandi, Iris Chang, Theo T. Snow, R. Sharon Chinthrajah, Christopher M. Warren, Rich Wittman, Justin G. Meyerowitz, Edward A. Ganio, Ina A. Stelzer, Xiaoyuan Han, Franck Verdonk, Dyani K. Gaudillière, Nilanjan Mukherjee, Amy S. Tsai, Kristen K. Rumer, Sizun Jiang, Sergio Iván Valdés Ferrer, J. Daniel Kelly, David Furman, Nima Aghaeepour, Martin S. Angst, Scott D. Boyd, Benjamin A. Pinsky, Garry P. Nolan, Kari C. Nadeau, Brice Gaudillière, David R. McIlwain

**Affiliations:** Department of Anesthesiology, Perioperative and Pain Medicine, Stanford University School of Medicine, Stanford, CA, USA; Section Pediatric Infectious Diseases, Laboratory of Medical Immunology, Radboud Institute for Molecular Life Sciences, Nijmegen, the Netherlands; Radboud Center for Infectious Diseases, Radboudumc, Nijmegen, the Netherlands; Department of Pathology, Stanford University School of Medicine, Stanford, CA, USA; Department of Microbiology and Immunology, Stanford University School of Medicine, Stanford, CA, USA; Division of Neonatal and Developmental Medicine, Department of Pediatrics, Stanford University School of Medicine, Stanford, CA, USA; Sean N Parker Center for Allergy and Asthma Research, Stanford University, Stanford, CA, USA; Department of Medicine, Stanford University, Stanford, CA, USA; Department of Primary Care and Population Health, Stanford University School of Medicine, Stanford, CA, USA; Division of Allergy, Immunology and Rheumatology, Department of Pediatrics, Stanford University, Stanford, CA, USA; Department of Biomedical Sciences, University of the Pacific, Arthur A. Dugoni School of Dentistry, San Francisco, CA, USA; Division of Plastic & Reconstructive Surgery, Department of Surgery, Stanford University School of Medicine, Stanford, CA, USA; Departamento de Neurología, Instituto Nacional de Ciencias Médicas y Nutrición Salvador Zubirán, Mexico City, Mexico; Department of Epidemiology and Biostatistics, UCSF, San Francisco, CA, USA; Institute of Global Health Sciences, UCSF, San Francisco, CA, USA; F.I. Proctor Foundation, UCSF, San Francisco, CA, USA; Buck Artificial Intelligence Platform, the Buck Institute for Research on Aging, Novato, CA, USA; Stanford 1000 Immunomes Project, Stanford University School of Medicine, Stanford, CA, USA; Austral Institute for Applied Artificial Intelligence, Institute for Research in Translational Medicine (IIMT), Universidad Austral, CONICET, Pilar, Buenos Aires, Argentina; Department of Biomedical Informatics, Stanford University School of Medicine, Stanford, CA, USA; Division of Infectious Diseases and Geographic Medicine, Department of Medicine, Stanford University School of Medicine, Stanford, CA, USA; Department of Medicine, Division of Pulmonary, Allergy and Critical Care Medicine, Stanford University, Stanford, CA, USA

## Abstract

The biological determinants of the wide spectrum of COVID-19 clinical manifestations are not fully understood. Here, over 1400 plasma proteins and 2600 single-cell immune features comprising cell phenotype, basal signaling activity, and signaling responses to inflammatory ligands were assessed in peripheral blood from patients with mild, moderate, and severe COVID-19, at the time of diagnosis. Using an integrated computational approach to analyze the combined plasma and single-cell proteomic data, we identified and independently validated a multivariate model classifying COVID-19 severity (multi-class AUC_training_ = 0.799, p-value = 4.2e-6; multi-class AUC_validation_ = 0.773, p-value = 7.7e-6). Features of this high-dimensional model recapitulated recent COVID-19 related observations of immune perturbations, and revealed novel biological signatures of severity, including the mobilization of elements of the renin-angiotensin system and primary hemostasis, as well as dysregulation of JAK/STAT, MAPK/mTOR, and NF-κB immune signaling networks. These results provide a set of early determinants of COVID-19 severity that may point to therapeutic targets for the prevention of COVID-19 progression.

**Summary:** Feyaerts et al. demonstrate that an integrated analysis of plasma and single-cell proteomics differentiates COVID-19 severity and reveals severity-specific biological signatures associated with the dysregulation of the JAK/STAT, MAPK/mTOR, and NF-κB immune signaling networks and the mobilization of the renin-angiotensin and hemostasis systems.
