## Supplementary material for "Integrated plasma proteomic and single-cell immune signaling network signatures demarcate mild, moderate, and severe COVID-19": Antibody panel: SupplementalFileS2.xlsx

### Sheet: Sheet1
Antigen	Clone	Label	Vendor and Catalog Number
CD38	HIT2	89	Biolegend 303502
CD235a	HIR2	113	Biolegend 306602
CD45	HI30	115	Biolegend 304002
STAT3 pY705	4	139	BD Biosciences 612357
CD61	VI-PL2	140	Biolegend 336402
CD7	M-T701	141	BD Biosciences 555359
CD33	AC104.3E3	142	Miltenyi (Custom)
CD11c	Bu15	143	Biolegend 337202
MAPKAPK2 pT334	27B7	144	CST 3007
CREB pS133	87G3	145	CST 9198
PLCγ2 pY759	K86-689.37	146	BD Biosciences (Custom)
STAT1 pY701	4a	147	BD Biosciences 612233
CD123	7G3	148	BD Biosciences 554527
STAT5 pY694	47	149	BD Biosciences 611965
S6 pS235/236	2F9	150	CST 4856
CD14	M5E2	151	Biolegend 301802
Erk1/2 pT202/Y204	D13.14.4E	152	CST 4370
CD11b	ICRF44	153	Biolegend 301302
P38 pT180/Y182	36/p38	154	BD Biosciences 612289
CD8	RPA-T8	155	Biolegend 301002
CD4	OKT4	156	Biolegend 317402
CD3	SP34.2	157	BD Biosciences 551916
CD66	YTH71.3	158	Pierce MA1-36189
CD16	3G8	159	Biolegend 302033
Zap70/Syk pY319/Y352	17a	160	BD Biosciences 612574
TBK1/NAK pS172	D52C2	161	CST 5483
CD1c	AD5-8E7	162	Miltenyi (Custom)
IkBa amino-terminal	L35A5	163	CST 4814
BDCA3	1A4	164	BD Biosciences 559780
STAT6 pY691	18	165	BD Biosciences 611597
CD45RA	HI100	166	Biolegend 304102
FoxP3	PCH101	167	Thermo Fisher 14-4776-82
CD161	HP-G310	168	Biolegend 339902
Ki67	SolA15	169	Thermo Fisher 14-5698-82
STAT4 pY693	38	170	BD Biosciences 612738
CCR7	150503	171	R&D MAB197-100
4E-BP1 pT37/46	236B4	172	CST 2855
CD19	J3-119	173	Beckman Coulter IM1313
IgM	G20-127	174	BD Biosciences 555780
CD56	NCAM16.2	175	BD Biosciences 559043
HLA-DR	Immu357	176	Beckman Coulter Immu357
CD27	O323	209	Biolegend 302802
